## Additional Files for "Scale-Aware Compositional Inference Improves Reproducibility and Uncovers Convergent Aging Programs in Spatial Transcriptomics": Additional_File_1.xlsx

### Sheet: Sheet1
ADDITIONAL FILE 1: Supplementary Materials Overview
File Name	Contents	Title	Description
Additional File 1	Table of Contents	Supplementary Materials Overview	Overview of figures, tables and data provided in subsequent Additional Files.
Additional File 2	Figure S1	Additional evidence for scale uncertainty across ST platforms and panel designs.	Supplementary to Figure 1, with further comparisons of total and proportional transcript abundance demonstrating panel- and platform-dependent variation in transcript detection.
	Figure S2	Supplementary validation analyses in the Sun et al. coronal aging dataset.	Comparisons of ALDEx and the Sun et al. pseudobulk rank-based method with published lifespan trajectories and spatial ageing-clock functional enrichments, together with visualizations of transcript abundance stratified by age.
	Figure S3	Cell-type annotation and cross-study reproducibility analyses for the CosMx SenNet aging dataset.	UMAP and marker-expression visualizations of CosMx cell-type annotations, supplementary cross-study rank-concordance comparisons of ALDEx and the adapted pseudobulk rank-based method, and additional raw-expression plots supporting the ALDEx differential-expression results.
	Table S1	Compositional Analysis Datasets	Summary of MERFISH, Xenium, CosMx, and scRNA-seq datasets used in Fig. 1 and Supplementary Fig. S1.
	Table S2	Sun et al. effect-size concordance metrics	Correlation of aging-associated differential-expression effect sizes between the primary MERFISH dataset and the Sun et al. aging MERFISH dataset across matched cortical non-neuronal cell types, including Pearson and Spearman concordance statistics and numbers of shared genes.
	Table S3	SenNet Cosmx effect-size concordance metrics	Correlation of aging-associated differential-expression effect sizes between the primary MERFISH dataset and SenNet Cosmx dataset across matched non-neuronal cell types, including Pearson and Spearman concordance statistics and numbers of shared genes.
Additional File 3	Data S1	Benchmarking Simulations	Simulation design parameters, benchmarking performance summaries, gene-level simulation results and effect size correlations underlying Fig. 2.
Additional File 4	Data S2	Primary MERFISH Dataset Analysis	Gene-level and postprocessed results from the primary MERFISH aging analysis, including cell type × region ALDEx outputs, significant hits, recurrence summaries, functional annotations, module scores, cell-type-level analyses, anatomical-plane sensitivity metrics, mixed effects engine comparisons and adapted pseudobulk differential-expression results.
Additional File 5	Data S3	Sun et al. Reproducibility Analyses	Gene-level and functional results from reanalysis of the Sun et al. coronal MERFISH aging dataset, including binary and continuous-age ALDEx analyses, adapted pseudobulk analyses, GO-BP results, and sensitivity comparisons between analysis formulations.
Additional File 6	Data S4	SenNet CosMx Reproducibility Analyses	Differential-expression and functional analyses from the SenNet CosMx aging dataset, including ALDEx and adapted pseudobulk results, functional annotation summaries, and cross-platform module-level comparisons with the primary MERFISH dataset.
